# Mapping the forest disturbance regimes of Europe

**DOI:** 10.1101/2020.03.30.015875

**Authors:** Cornelius Senf, Rupert Seidl

**Affiliations:** Ecosystem dynamics and forest management group, Technical University of Munich, Hans-Carl-von-Carlowitz-Platz 2, 85354 Freising, Germany; Institute for Silviculture, University of Natural Resources and Life Sciences (BOKU), Vienna, Austria; Berchtesgaden National Park, Doktorberg 6, 83471, Berchtesgaden, Germany

**Keywords:** Forest disturbances, Disturbance regimes, Remote sensing, Forest resilience, Forest management

## Abstract

Forest disturbances shape ecosystem composition and structure, and changes in disturbance regimes can have strong consequences for forest ecosystem services. Yet we currently lack consistent quantitative data on Europe’s forest disturbance regimes and their changes over time. Here we used satellite data to map three decades (1986-2016) of forest disturbances across continental Europe, covering 35 countries and a forest area of 210 million ha at a spatial grain of 30 m, and analyzed the patterns and trends in disturbance size, frequency and severity. Between 1986 and 2016, 17% of Europe’s forest area was disturbed by anthropogenic and/or natural causes. The 25 million individual disturbance patches had a mean patch size of 1.09 ha (range between 1^st^ and 99^th^ percentile 0.18 – 10.10 ha). On average 0.52 (0.02 – 3.01) disturbances occurred per km^2^ every year, removing 77% (22 – 100%) of the canopy. While trends in disturbance size were highly variable, disturbance frequency increased and disturbance severity decreased since 1986. Changes in disturbance rates observed for Europe’s forests are thus primarily driven by changes in disturbance frequency (i.e., more disturbances), and only to a lesser extent by increasing disturbance size. We here present the first continental-scale characterization of Europe’s forest disturbance regimes and their changes over time, providing spatially explicit information that is critical for understanding the ongoing changes in forest ecosystems across Europe.
