## Supplementary material for "Mapping the forest disturbance regimes of Europe": Table S3

Indicator	Country	Mean	Quantile_0	Quantile_1	Quantile_25	Quantile_50	Quantile_75	Quantile_99	Quantile_100
Size	Albania	0.9	0.18	0.18	0.27	0.36	0.72	9.45	609.57
Size	Austria	0.68	0.18	0.18	0.27	0.36	0.72	4.23	365.76
Size	Belarus	1.15	0.18	0.18	0.27	0.45	1.08	9.63	899.64
Size	Belgium	0.94	0.18	0.18	0.27	0.45	0.99	7.29	92.07
Size	Bosnia and Herzegovina	0.77	0.18	0.18	0.27	0.36	0.63	6.75	371.97
Size	Bulgaria	0.95	0.18	0.18	0.27	0.36	0.81	8.64	837.45
Size	Croatia	1.12	0.18	0.18	0.27	0.36	0.72	14.4	920.16
Size	Czech Republic	0.66	0.18	0.18	0.27	0.45	0.81	3.69	360.27
Size	Denmark	0.85	0.18	0.18	0.27	0.45	0.81	6.12	371.61
Size	Estonia	1.24	0.18	0.18	0.27	0.63	1.62	7.2	360.36
Size	Finland	1.28	0.18	0.18	0.27	0.54	1.35	10.53	300.6
Size	France	0.94	0.18	0.18	0.27	0.36	0.72	8.73	3042.36
Size	Germany	0.73	0.18	0.18	0.27	0.36	0.72	5.4	628.65
Size	Greece	1.21	0.18	0.18	0.27	0.36	0.63	10.44	8890.02
Size	Hungary	1.24	0.18	0.18	0.27	0.45	1.17	10.08	430.56
Size	Ireland	1.22	0.18	0.18	0.27	0.36	0.81	14.94	99.45
Size	Italy	0.75	0.18	0.18	0.27	0.36	0.63	6.3	1978.65
Size	Latvia	1.17	0.18	0.18	0.27	0.63	1.44	6.84	237.69
Size	Lithuania	1.16	0.18	0.18	0.27	0.63	1.53	6.48	597.69
Size	Moldova	0.63	0.18	0.18	0.27	0.36	0.63	3.99	146.16
Size	Montenegro	0.91	0.18	0.18	0.27	0.36	0.63	8.4	820.26
Size	Netherlands	0.66	0.18	0.18	0.27	0.36	0.63	4.5	49.23
Size	North Macedonia	1.31	0.18	0.18	0.27	0.36	0.81	17.1	966.06
Size	Norway	1.05	0.18	0.18	0.27	0.45	1.08	8.82	275.58
Size	Poland	0.98	0.18	0.18	0.27	0.45	0.99	5.76	4214.7
Size	Portugal	0.9	0.18	0.18	0.27	0.36	0.63	8.19	11836.17
Size	Romania	0.87	0.18	0.18	0.27	0.36	0.81	7.38	1546.83
Size	Serbia	0.73	0.18	0.18	0.27	0.36	0.63	6.93	797.76
Size	Slovakia	0.8	0.18	0.18	0.27	0.45	0.81	5.31	4994.19
Size	Slovenia	0.67	0.18	0.18	0.27	0.36	0.63	4.41	1757.16
Size	Spain	1.12	0.18	0.18	0.27	0.36	0.72	10.89	16617.42
Size	Sweden	1.73	0.18	0.18	0.27	0.45	1.44	19.71	7084.35
Size	Switzerland	0.62	0.18	0.18	0.27	0.36	0.63	4.32	229.23
Size	Ukraine	1.02	0.18	0.18	0.27	0.45	1.08	7.02	3434.67
Size	United Kingdom	1.23	0.18	0.18	0.27	0.36	0.81	16.92	275.76
Frequency	Albania	0.49	0	0	0.08	0.3	0.67	2.67	6.41
Frequency	Austria	0.46	0	0	0.13	0.36	0.7	1.71	2.81
Frequency	Belarus	0.28	0	0	0.14	0.25	0.37	1.09	2.17
Frequency	Belgium	0.4	0	0	0.12	0.34	0.6	1.24	2.76
Frequency	Bosnia and Herzegovina	0.15	0	0	0.04	0.1	0.2	0.91	2.42
Frequency	Bulgaria	0.25	0	0	0.1	0.18	0.3	1.39	7.26
Frequency	Croatia	0.22	0	0	0.04	0.12	0.28	1.41	5.27
Frequency	Czech Republic	0.62	0	0	0.16	0.54	0.93	2.2	4.48
Frequency	Denmark	0.56	0	0.01	0.3	0.47	0.7	2.06	4.6
Frequency	Estonia	0.38	0	0	0.15	0.32	0.59	1.18	2.33
Frequency	Finland	0.54	0	0	0.27	0.53	0.76	1.6	5.06
Frequency	France	0.47	0	0	0.21	0.35	0.55	2.56	9.89
Frequency	Germany	0.42	0	0	0.16	0.29	0.5	2.36	8.11
Frequency	Greece	0.62	0	0.02	0.18	0.38	0.73	3.84	19.92
Frequency	Hungary	0.33	0	0	0.12	0.3	0.47	1.17	2.36
Frequency	Ireland	0.46	0	0.01	0.19	0.34	0.54	2.83	16.22
Frequency	Italy	0.62	0	0.01	0.19	0.4	0.72	4.3	16.16
Frequency	Latvia	0.51	0	0.01	0.24	0.47	0.72	1.48	4.11
Frequency	Lithuania	0.34	0	0	0.12	0.32	0.5	1.15	2.46
Frequency	Moldova	0.13	0	0	0.02	0.07	0.15	0.93	2.83
Frequency	Montenegro	0.24	0	0.01	0.06	0.14	0.28	1.43	1.87
Frequency	Netherlands	0.25	0	0	0.08	0.2	0.33	1.12	3.41
Frequency	North Macedonia	0.18	0	0	0.06	0.14	0.25	0.72	0.87
Frequency	Norway	0.25	0	0	0.05	0.14	0.33	1.1	20.2
Frequency	Poland	0.39	0	0	0.2	0.34	0.52	1.27	5.19
Frequency	Portugal	1.69	0	0.01	0.68	1.44	2.37	6.53	14.19
Frequency	Romania	0.29	0	0	0.09	0.17	0.33	1.76	8.94
Frequency	Serbia	0.19	0	0	0.05	0.11	0.23	1.17	5.22
Frequency	Slovakia	0.34	0	0	0.08	0.26	0.47	1.66	2.77
Frequency	Slovenia	0.15	0	0	0.03	0.08	0.19	0.83	2.92
Frequency	Spain	0.85	0	0	0.32	0.62	1.11	4.02	31.21
Frequency	Sweden	0.39	0	0	0.15	0.35	0.53	1.55	7.55
Frequency	Switzerland	0.24	0	0	0.04	0.15	0.34	1.36	2.95
Frequency	Ukraine	0.33	0	0.01	0.1	0.2	0.37	2.12	26.22
Frequency	United Kingdom	0.39	0	0.02	0.16	0.29	0.48	1.86	7.65
Severity	Albania	0.69	0.08	0.23	0.53	0.71	0.87	1.00	1.00
Severity	Austria	0.68	0.08	0.22	0.54	0.70	0.83	0.99	1.00
Severity	Belarus	0.78	0.11	0.28	0.66	0.83	0.93	1.00	1.00
Severity	Belgium	0.81	0.10	0.30	0.73	0.86	0.95	1.00	1.00
Severity	Bosnia and Herzegovina	0.60	0.09	0.18	0.42	0.59	0.78	1.00	1.00
Severity	Bulgaria	0.65	0.09	0.19	0.47	0.66	0.84	1.00	1.00
Severity	Croatia	0.66	0.09	0.18	0.48	0.67	0.85	1.00	1.00
Severity	Czech Republic	0.73	0.05	0.26	0.62	0.76	0.87	1.00	1.00
Severity	Denmark	0.85	0.12	0.37	0.78	0.90	0.97	1.00	1.00
Severity	Estonia	0.78	0.10	0.28	0.69	0.82	0.91	1.00	1.00
Severity	Finland	0.80	0.02	0.29	0.72	0.86	0.94	1.00	1.00
Severity	France	0.76	0.06	0.23	0.62	0.81	0.94	1.00	1.00
Severity	Germany	0.72	0.05	0.22	0.58	0.75	0.88	1.00	1.00
Severity	Greece	0.70	0.10	0.21	0.53	0.73	0.89	1.00	1.00
Severity	Hungary	0.76	0.05	0.23	0.63	0.80	0.92	1.00	1.00
Severity	Ireland	0.91	0.10	0.44	0.88	0.97	0.99	1.00	1.00
Severity	Italy	0.70	0.00	0.00	0.50	0.79	1.00	1.00	1.00
Severity	Latvia	0.79	0.08	0.29	0.71	0.83	0.91	1.00	1.00
Severity	Lithuania	0.77	0.08	0.30	0.68	0.81	0.89	1.00	1.00
Severity	Moldova	0.73	0.11	0.24	0.58	0.76	0.92	1.00	1.00
Severity	Montenegro	0.60	0.11	0.19	0.43	0.60	0.77	0.99	1.00
Severity	Netherlands	0.77	0.10	0.26	0.64	0.80	0.92	1.00	1.00
Severity	North Macedonia	0.65	0.10	0.20	0.48	0.66	0.84	1.00	1.00
Severity	Norway	0.80	0.10	0.33	0.71	0.84	0.92	1.00	1.00
Severity	Poland	0.75	0.05	0.26	0.62	0.79	0.91	1.00	1.00
Severity	Portugal	0.88	0.03	0.41	0.82	0.93	0.98	1.00	1.00
Severity	Romania	0.73	0.09	0.24	0.59	0.76	0.90	1.00	1.00
Severity	Serbia	0.65	0.10	0.20	0.48	0.65	0.83	1.00	1.00
Severity	Slovakia	0.74	0.09	0.26	0.62	0.76	0.88	1.00	1.00
Severity	Slovenia	0.58	0.08	0.17	0.42	0.57	0.73	0.99	1.00
Severity	Spain	0.80	0.05	0.27	0.68	0.86	0.96	1.00	1.00
Severity	Sweden	0.81	0.02	0.30	0.73	0.87	0.94	1.00	1.00
Severity	Switzerland	0.66	0.07	0.23	0.53	0.68	0.81	0.99	1.00
Severity	Ukraine	0.74	0.09	0.24	0.61	0.79	0.91	1.00	1.00
Severity	United Kingdom	0.88	0.11	0.39	0.82	0.94	0.99	1.00	1.00
